# FlowBench: separating planning, fault recovery and interpretation in agentic bioinformatics

**DOI:** 10.64898/2026.06.12.731844

**Authors:** Alina Kurjan, Adam P. Cribbs

## Abstract

Agentic large language model (LLM) systems are being deployed in bioinformatics faster than they are understood, and single-metric evaluations conflate capabilities that fail independently. We introduce FlowBench, a benchmark that decomposes agentic bioinformatics performance into planning, fault recovery, biological interpretation, and end-to-end output-fidelity. Existing systems achieve high plan completeness, but their closed, single-provider designs prevent attribution of performance to scaffolding versus the underlying model. We therefore built FlowAgent, a modular, provider-agnostic framework whose components can be selectively disabled and whose backbone model can be swapped across providers on a shared harness, and used it to evaluate 23 models from three main providers. Three findings emerge. First, generating a valid workflow plan from a named toolchain is largely solved, whereas inferring an appropriate toolchain from biological intent alone is uniformly difficult regardless of model tier, compressing all models into a narrow 44–57% pass-rate band. Second, ablation shows that the dependency-structured plan and a completeness-reflection step drive performance, while adding a same-context validator-driven retry makes structural quality worse. Third, fault recovery and data-grounded interpretation remain unsolved. Models frequently propose fixes that force a clean exit while leaving the underlying data invalid, and data-grounded interpretation lags internal-knowledge recall by a consistent margin. Safety does not emerge from capability, and reasoning-tier models were among the least reliable at recognising unrecoverable faults. Once planning saturates, agent architecture and refusal calibration, not model scale, are the productive frontier.

**Availability and implementation:** FlowAgent and FlowBench are available under a GPLv3 licence at https://github.com/EnteloBio/flowagent
