## Supplementary Table 2 for "FlowBench: separating planning, fault recovery and interpretation in agentic bioinformatics"

model	provider	family	tier	context_k	reasoning	input_per_1k	output_per_1k	n_cells	pass_rate	mean_in	mean_out	mean_calls	median_wall	mean_cost
gpt-3.5-turbo	openai	gpt-3.5	legacy	16	False	0.0005	0.0015	123	1	4192.219512195122	3436.512195121951	2.5772357723577235	27.9589643329964	0.007250878048780479
gpt-4.1	openai	gpt-4.1	current	1000	False	0.002	0.008	123	1	4165.40650406504	3417.5853658536585	2.5528455284552845	29.227580167003907	0.03567149593495934
gpt-4.1-mini	openai	gpt-4.1	current	1000	False	0.0004	0.0016	123	1	4137.243902439024	3350.130081300813	2.5609756097560976	30.036951000016415	0.007015105691056906
gpt-4o	openai	gpt-4o	legacy	128	False	0.0025	0.01	123	1	4231.626016260163	3414.357723577236	2.5772357723577235	32.160001167008886	0.04472264227642275
gpt-4o-mini	openai	gpt-4o	legacy	128	False	0.00015	0.0006	123	1	3890.7154471544713	3195.0731707317073	2.4959349593495936	27.024917417002143	0.002500651219512134
gpt-5.4	openai	gpt-5.4	current	270	True	0.0025	0.015	123	1	4071.8048780487807	3300.8455284552847	3.1951219512195124	30.566449000005377	0.059692195121951196
gpt-5.4-mini	openai	gpt-5.4	current	270	True	0.00075	0.0045	123	1	4145.585365853659	3366.170731707317	2.5772357723577235	31.075839166995134	0.018256957317073122
gpt-5.4-nano	openai	gpt-5.4	current	270	True	0.0002	0.00125	123	1	4103.487804878048	3329.7398373983738	2.569105691056911	32.86595475001377	0.004982872357723574
gpt-5.4-pro	openai	gpt-5.4	current	270	True	0.03	0.18	123	1	3996.0569105691056	3268.6747967479673	2.5365853658536586	30.35572695801966	0.7082431707317073
gpt-5.5	openai	gpt-5.5	current	270	True	0.003	0.018	123	1	3960.6585365853657	3275.967479674797	2.5284552845528454	32.643712333985604	0.0708493902439024
gpt-5.5-pro	openai	gpt-5.5	current	270	True	0.035	0.21	123	0.991869918699187	4268.162601626016	3447.4552845528456	2.5934959349593494	32.18945370800793	0.8733513008130082
o3	openai	o-series	current	200	True	0.002	0.008	123	1	4091.512195121951	3322.357723577236	2.5609756097560976	29.27937191698584	0.03476188617886178
claude-opus-4-1	anthropic	claude-opus-4	legacy	200	True	0.015	0.075	123	1	4418.707317073171	3525.79674796748	2.6341463414634148	28.10825979200308	0.3307153658536585
claude-opus-4-5	anthropic	claude-opus-4	current	1000	True	0.005	0.025	123	1	3891.0243902439024	3246.5853658536585	2.4796747967479673	28.079149042023342	0.10061975609756098
claude-opus-4-6	anthropic	claude-opus-4	current	1000	True	0.005	0.025	123	1	4123.869918699187	3353.3658536585367	2.5447154471544717	25.69547054200666	0.10445349593495934
claude-opus-4-7	anthropic	claude-opus-4	current	1000	True	0.005	0.025	123	1	3954.7154471544713	3271.357723577236	2.5040650406504064	26.611454666010104	0.10155752032520325
claude-sonnet-4-6	anthropic	claude-sonnet-4	current	1000	True	0.003	0.015	123	0.991869918699187	3994.3821138211383	3270.243902439024	2.5203252032520327	29.390860875020735	0.06103680487804876
gemini-2.5-flash	google	gemini-2.5	current	1000	True	0.0003	0.0025	123	0.9186991869918699	4006.3008130081303	4433.008130081301	3.016260162601626	48.73528266698122	0.012284410569105677
gemini-2.5-flash-lite	google	gemini-2.5	current	1000	False	0.0001	0.0004	123	0.9349593495934959	3686.7073170731705	3879.1544715447153	3.203252032520325	9.801729875034653	0.0019203325203252
gemini-2.5-pro	google	gemini-2.5	current	1000	True	0.00125	0.01	123	0.943089430894309	4230.682926829269	4913.6016260162605	3.252032520325203	98.7483757500304	0.05442436991869918
gemini-3.1-flash-lite	google	gemini-3	current	1000	True	0.0001	0.0004	123	0.8617886178861789	2930.089430894309	1881.9837398373984	3.0569105691056913	6.032001958985347	0.0010458024390243878
gemini-3.1-pro-preview	google	gemini-3	preview	1000	True	0.002	0.012	123	0.9024390243902439	3383.1056910569105	3197.1138211382113	3.186991869918699	80.90786579198902	0.04513157723577235
gemini-3.5-flash	google	gemini-3.5	current	1000	True	0.00075	0.0045	123	0.8861788617886179	2925.276422764228	2916.089430894309	2.983739837398374	48.76381020899862	0.015316359756097516
