## Supplementary Table 1 for "FlowBench: separating planning, fault recovery and interpretation in agentic bioinformatics"

id	tier	domain	workflow_type	expected_tools	min_steps	forbidden_tools	prompt
rnaseq_kallisto_basic	Standard	RNA-seq	rna_seq_kallisto	fastqc, kallisto, multiqc	4	wget	Run an RNA-seq pipeline on paired-end FASTQ files: QC reads with FastQC, quantify abundances with Kallisto, and aggregate QC and quant outputs with MultiQC.
rnaseq_kallisto_explicit_ref	Standard	RNA-seq	rna_seq_kallisto	kallisto, multiqc	3	wget	Quantify bulk RNA-seq reads with kallisto against Homo_sapiens.GRCh38.cdna.all.fa and aggregate QC with MultiQC
rnaseq_star_featurecounts	Standard	RNA-seq	rna_seq_star	star, featurecounts	4	wget, kallisto	Align RNA-seq reads with STAR to the human genome and count reads per gene with featureCounts
rnaseq_salmon	Standard	RNA-seq	rna_seq_salmon	salmon	3	wget, kallisto	Run RNA-seq quantification with Salmon in selective-alignment mode
rnaseq_hisat2_htseq	Standard	RNA-seq	rna_seq_hisat2	hisat2, htseq-count	4	wget, star, kallisto	Align RNA-seq reads with HISAT2 and produce per-gene counts with htseq-count
rnaseq_with_trim	Standard	RNA-seq	rna_seq_kallisto	trim_galore, kallisto	3	wget	Trim paired-end reads with Trim Galore then run a Kallisto quantification pipeline
rnaseq_mouse	Standard	RNA-seq	rna_seq_kallisto	kallisto	3	wget	Quantify mouse RNA-seq reads using kallisto with the GRCm39 cDNA reference
rnaseq_geo	Standard	RNA-seq	rna_seq_kallisto	kallisto	4	wget	Download GSE186412 from GEO and run an RNA-seq kallisto pipeline on the bulk samples
chipseq_macs2	Standard	ChIP-seq	chip_seq	bowtie2, macs2, multiqc	4	wget	Run ChIP-seq analysis: align reads with Bowtie2, call peaks with MACS2, aggregate with MultiQC
chipseq_single_end	Standard	ChIP-seq	chip_seq	bowtie2, macs2	3	wget	ChIP-seq pipeline with Bowtie2 alignment for single-end reads and MACS2 peak calling
chipseq_with_qc	Standard	ChIP-seq	chip_seq	fastqc, bowtie2, macs2	5	wget	ChIP-seq pipeline with FastQC, adapter trimming, Bowtie2 alignment, and MACS2 peak calling
atacseq_basic	Standard	ATAC-seq	atac_seq	bowtie2, samtools, macs2	4	wget	ATAC-seq pipeline: align with Bowtie2, filter duplicates, call peaks with MACS2
atacseq_paired	Standard	ATAC-seq	atac_seq	bowtie2, macs2	4	wget	Paired-end ATAC-seq analysis using Bowtie2 and MACS2 with BAMPE mode
variant_bwa_gatk	Standard	Variant calling	variant_calling	bwa, gatk	4	wget	Variant calling: align with BWA, sort and deduplicate with Picard, call variants with GATK HaplotypeCaller
variant_bwa_bcftools	Standard	Variant calling	variant_calling	bwa, bcftools	3	wget	BWA-MEM alignment followed by bcftools mpileup + call for SNV discovery
variant_whole_genome	Standard	Variant calling	variant_calling	bwa, gatk	5	wget	Whole-genome variant calling workflow: BWA alignment, mark duplicates, GATK BQSR, call variants
scrna_kb	Standard	scRNA-seq	sc_rna_seq	kb	2	wget	Run single-cell RNA-seq quantification on 10x Chromium reads using the ``kb`` command-line tool from kb-python (i.e. ``kb ref`` and ``kb count``). Do not use plain bulk kallisto quant.
scrna_starsolo	Standard	scRNA-seq	sc_rna_seq	star	3	wget	Single-cell RNA-seq alignment and quantification with STARsolo
ref_download_qc	Standard	Reference / QC	rna_seq_kallisto	fastqc	2	wget	Download the human GRCh38 cDNA reference from Ensembl and run FastQC on a paired FASTQ set
fastqc_only	Standard	QC	rna_seq_kallisto	fastqc, multiqc	2	wget	Just run FastQC on all paired-end FASTQ files and summarise with MultiQC
adv_single_end_kallisto	Standard	RNA-seq (adversarial)	rna_seq_kallisto	kallisto	3	wget	Quantify SINGLE-END RNA-seq reads with kallisto (you must specify --single with fragment length parameters)
adv_cross_species	Standard	RNA-seq (adversarial)	rna_seq_kallisto	kallisto	3	wget	Run RNA-seq kallisto quantification on zebrafish reads against the Danio_rerio transcriptome
adv_multi_sample	Standard	RNA-seq (adversarial)	rna_seq_kallisto	kallisto, multiqc	4	wget	Run a kallisto RNA-seq pipeline on four paired-end samples and combine QC into one MultiQC report
hard_full_germline_pipeline	Hard	Variant calling	variant_calling	bwa, picard, gatk, bcftools	6	wget, kallisto, star, bowtie2, hisat2	End-to-end germline short-variant pipeline on paired-end WGS reads: align with BWA-MEM, sort and mark duplicates with Picard, recalibrate base qualities with GATK BQSR, call variants with GATK HaplotypeCaller, then hard-filter and normalise the resulting VCF with bcftools.
hard_methylation_bismark_wgbs	Hard	Methylation (WGBS)	methylation	bismark, multiqc	5	wget, bwa, bowtie2, hisat2, star, kallisto	Whole-genome bisulfite sequencing (WGBS) analysis: trim adapters, align bisulfite-converted paired-end reads with Bismark, deduplicate, extract per-cytosine methylation calls, and aggregate QC with MultiQC.
hard_longread_nanopore_variants	Hard	Variant calling (long-read)	variant_calling	minimap2, samtools, bcftools	5	wget, bwa, bowtie2, gatk	Oxford Nanopore long-read variant calling: align reads with minimap2 using the map-ont preset, sort and index with samtools, then call small variants with a nanopore-aware caller (medaka or clair3) and filter the VCF with bcftools.
hard_strand_specific_rnaseq	Hard	RNA-seq	rna_seq_hisat2	hisat2, samtools, stringtie, featurecounts	4	wget, kallisto, salmon, star	Reverse-stranded paired-end RNA-seq pipeline: align with HISAT2 to the human genome (with splice-site annotation), sort with samtools, assemble transcripts with StringTie using the reverse-stranded flag, and produce a per-gene count matrix with featureCounts in strand-specific mode (-s 2).
hard_sv_calling_manta	Hard	Structural variants	structural_variants	bwa, picard, samtools, manta	6	wget, gatk, kallisto	Germline structural-variant discovery on paired-end WGS reads: align with BWA-MEM, sort and mark duplicates with Picard, index with samtools, run Manta in germline mode to produce a VCF of structural variants, then convert and filter the VCF for PASS calls.
hard_cutandrun_full	Hard	CUT&RUN	chip_seq	fastqc, fastp, bowtie2, samtools, picard, macs2, multiqc	8	wget, trim_galore, bwa, kallisto	Full paired-end CUT&RUN analysis pipeline: QC raw reads with FastQC, trim adapters and quality with fastp, align with Bowtie2 using end-to-end --very-sensitive mode, filter and sort with samtools, mark duplicates with Picard, call narrow peaks with MACS2 in BAMPE mode, and aggregate every QC artefact into one MultiQC report.
hard_rnaseq_full_de_pipeline	Hard	RNA-seq	rna_seq_star	trim_galore, star, samtools, picard, featurecounts, multiqc	7	wget, kallisto, salmon, hisat2	Complete bulk RNA-seq differential-expression preprocessing: adapter-trim paired-end reads with Trim Galore, two-pass align with STAR to the human genome, sort and index BAMs with samtools, mark duplicates with Picard, count reads per gene with featureCounts using a GTF annotation, and aggregate every step into a single MultiQC report ready for downstream DESeq2.
hard_metagenomics_kraken	Hard	Metagenomics	metagenomics	fastqc, kraken2, bracken, multiqc	5	wget, kallisto, star	Shotgun-metagenomics taxonomic profiling on paired-end reads: QC with FastQC, host-decontaminate by removing human reads, classify remaining reads with Kraken2 against a standard database, re-estimate species-level abundances with Bracken, and combine all QC into a MultiQC report.
hard_amplicon_dada2	Hard	Amplicon (16S)	amplicon	fastqc, dada2, multiqc	4	wget, bwa, bowtie2, kraken2, star	16S rRNA amplicon microbiome analysis on paired-end Illumina reads: QC with FastQC, denoise into amplicon sequence variants with DADA2 in R, assign taxonomy against the SILVA reference, and aggregate a MultiQC report.
hard_atac_full_nucleosome	Hard	ATAC-seq	atac_seq	fastqc, trim_galore, bowtie2, samtools, picard, macs2, multiqc	7	wget, bwa, kallisto, star	Complete ATAC-seq pipeline for paired-end reads: FastQC, Trim Galore, Bowtie2 alignment, remove mitochondrial reads with samtools, mark duplicates with Picard, shift reads for Tn5 offset, call peaks with MACS2 in BAMPE mode, and aggregate with MultiQC.
hard_rnaseq_salmon_full	Hard	RNA-seq	rna_seq_salmon	fastp, salmon, tximport, multiqc	5	wget, kallisto, star, hisat2	Transcript-level bulk RNA-seq quantification pipeline: trim paired-end reads with fastp, build a Salmon index with a decoy-aware transcriptome, quantify with Salmon in mapping-based mode with --gcBias and --validateMappings, summarise to gene-level with tximport in R, and aggregate with MultiQC.
hard_somatic_mutect2	Hard	Variant calling (somatic)	variant_calling	bwa, picard, gatk	6	wget, kallisto, star, bcftools	Somatic short-variant calling on paired tumour/normal WGS: align both samples with BWA-MEM, sort and mark duplicates with Picard, run base recalibration with GATK BQSR, call somatic variants with GATK Mutect2 in tumour-vs-normal mode, then filter with GATK FilterMutectCalls.
hard_longread_pacbio_assembly	Hard	Assembly (long-read)	assembly	nanoplot, hifiasm, quast, busco	4	wget, spades, abyss, bwa	PacBio HiFi long-read de novo genome assembly: QC with NanoPlot, assemble with hifiasm in HiFi mode, polish / evaluate contiguity with QUAST, and assess completeness with BUSCO against a lineage dataset.
hard_chip_diffbind	Hard	ChIP-seq	chip_seq	fastqc, trim_galore, bowtie2, samtools, macs2, diffbind, multiqc	7	wget, bwa, kallisto, star	Differential ChIP-seq analysis across two conditions: FastQC and Trim Galore on paired-end reads, Bowtie2 alignment, samtools sort and filter, MACS2 narrow peak calling per sample, then differential binding with DiffBind in R, aggregated into a MultiQC report.
hard_smallrna_mirdeep2	Hard	Small-RNA / miRNA	small_rna	fastqc, cutadapt, bowtie, mirdeep2, multiqc	5	wget, kallisto, salmon, star, hisat2	Small-RNA / miRNA-seq profiling on single-end reads: QC with FastQC, adapter- and quality-trim with cutadapt using a small-RNA adapter, collapse reads, align against miRBase with bowtie, quantify known and novel miRNAs with miRDeep2, and aggregate QC with MultiQC.
hard_hic_cooler	Hard	Hi-C	hic	fastqc, bwa, pairtools, cooler, multiqc	6	wget, kallisto, star, hisat2	Hi-C contact-map pipeline for paired-end reads: FastQC, align each mate separately with bwa in the Hi-C mode, pair with pairtools parse, sort and deduplicate pairs, build a .cool matrix with cooler cload pairs, balance it with cooler balance, and aggregate QC with MultiQC.
hard_shortread_assembly_spades	Hard	Assembly (short-read)	assembly	fastqc, fastp, spades, quast, prokka, multiqc	6	wget, bwa, hifiasm, flye, kallisto	Bacterial short-read de novo assembly from paired-end Illumina reads: QC with FastQC, adapter- and quality-trim with fastp, assemble with SPAdes in --isolate mode, evaluate contiguity with QUAST, annotate with Prokka, and collect QC into MultiQC.
hard_cfdna_lowpass_cnv	Hard	CNV / cfDNA	cnv	fastqc, fastp, bwa, samtools, qdnaseq, multiqc	6	wget, kallisto, star, gatk	Low-pass whole-genome sequencing copy-number profiling from plasma cfDNA: QC with FastQC, adapter trim with fastp, align with BWA-MEM, sort and dedup with samtools markdup, compute bin-level read counts with QDNAseq in R, segment with circular binary segmentation, and aggregate QC with MultiQC.
