## Supplementary Table 3 for "FlowBench: separating planning, fault recovery and interpretation in agentic bioinformatics"

package	version	n_distinct_versions	n_runs
aiofiles	25.1.0	1	11
aiohappyeyeballs	2.6.1	1	11
aiohttp	3.13.3	1	11
aiosignal	1.4.0	1	11
aiosqlite	0.21.0	1	11
amply	0.1.6	1	11
anndata	0.12.11	1	11
annotated-doc	0.0.4	1	11
annotated-types	0.7.0	1	11
anthropic	0.94.0	1	11
anyio	4.13.0	1	11
appdirs	1.4.4	1	11
apsw	3.53.0.0	1	11
argparse	1.4.0	1	11
argparse_dataclass	2.0.0	1	11
array-api-compat	1.14.0	1	11
asciitree	0.3.3	1	11
asgiref	3.8.1	1	11
asttokens	3.0.1	1	11
async-timeout	5.0.1	1	11
asyncer	0.0.17	1	11
attmap	0.13.2	1	11
attrs	26.1.0	1	11
babel	2.18.0	1	11
backoff	2.2.1	1	11
backports.zstd	1.3.0	1	11
banks	2.4.1	1	11
batchgenerators	0.25.1	1	11
bcrypt	4.3.0	1	11
beartype	0.22.9	1	11
beautifulsoup4	4.14.3	1	11
bench	2.8	1	11
bidict	0.23.1	1	11
biopython	1.87	1	11
biotite	1.6.0	1	11
biotraj	1.2.2	1	11
black	23.3.0	1	11
bleach	6.3.0	1	11
boto3	1.42.88	1	11
botocore	1.42.88	1	11
Brotli	1.2.0	1	11
bs4	0.0.2	1	11
build	1.2.2.post1	1	11
cached-property	1.5.2	1	11
cachetools	5.5.2	1	11
cattrs	26.1.0	1	11
certifi	2025.1.31	1	11
cffi	2.0.0	1	11
cgatcore	0.6.22	1	11
chainlit	2.11.0	1	11
charset-normalizer	3.4.1	1	11
chevron	0.14.0	1	11
choreographer	1.2.1	1	11
chroma-hnswlib	0.7.6	1	11
chromadb	0.6.3	1	11
click	8.1.8	1	11
cloudpathlib	0.24.0	1	11
cloudpickle	3.1.2	1	11
colorama	0.4.6	1	11
coloredlogs	15.0.1	1	11
colormath	3.0.0	1	11
comm	0.2.3	1	11
commonmark	0.9.1	1	11
conda-inject	1.3.2	1	11
ConfigArgParse	1.7.5	1	11
connection-pool	0.0.3	1	11
contourpy	1.3.1	1	11
coredis	5.7.0	1	11
cryptography	46.0.7	1	11
cuid	0.4	1	11
cutadapt	5.2	1	11
cycler	0.12.1	1	11
dataclasses	0.8	1	11
dataclasses-json	0.6.7	1	11
decorator	5.2.1	1	11
defusedxml	0.7.1	1	11
Deprecated	1.3.1	1	11
dicom2nifti	2.6.2	1	11
dirtyjson	1.0.8	1	11
distro	1.9.0	1	11
dnaio	1.2.2	1	11
docstring_parser	0.17.0	1	11
docutils	0.22.4	1	11
donfig	0.8.1.post1	1	11
dpath	2.2.0	1	11
drmaa	0.7.9	1	11
durationpy	0.9	1	11
edison-client	0.12.0	1	11
eido	0.2.5	1	11
einops	0.8.2	1	11
esm	3.2.1.post1	1	11
exceptiongroup	1.3.1	1	11
executing	2.2.1	1	11
fastapi	0.115.11	1	11
fasteners	0.19	1	11
fastjsonschema	2.21.2	1	11
fastuuid	0.14.0	1	11
fhaviary	0.35.0	1	11
fhlmi	0.46.0	1	11
filelock	3.18.0	1	11
filetype	1.2.0	1	11
fire	0.7.1	1	11
flake8	6.0.0	1	11
flatbuffers	25.2.10	1	11
flowagent	0.2.0	1	11
fonttools	4.56.0	1	11
frozenlist	1.5.0	1	11
fsspec	2025.3.0	1	11
ftputil	5.1.0	1	11
future	1.0.0	1	11
get-annotations	0.1.2	1	1
gevent	26.4.0	1	11
gget	0.30.3	1	11
ghp-import	2.1.0	1	11
gitdb	4.0.12	1	11
GitPython	3.1.46	1	11
google	3.0.0	1	11
google-api-core	2.30.3	1	11
google-auth	2.38.0	1	11
google-cloud-core	2.5.0	1	11
google-cloud-storage	3.10.1	1	11
google-crc32c	1.8.0	1	11
google-genai	1.72.0	1	11
google-resumable-media	2.8.0	1	11
googleapis-common-protos	1.69.1	1	11
greenlet	3.1.1	1	11
griffe	2.0.2	1	11
griffecli	2.0.2	1	11
griffelib	2.0.2	1	11
grpcio	1.71.0	1	11
grpcio-status	1.74.0	1	11
gseapy	1.2.1	1	11
h11	0.14.0	1	11
h2	4.3.0	1	11
h5py	3.13.0	1	11
hpack	4.1.0	1	11
HTSeq	2.1.2	1	11
httpcore	1.0.7	1	11
httptools	0.6.4	1	11
httpx	0.28.1	1	11
httpx-aiohttp	0.1.12	1	11
httpx-sse	0.4.0	1	11
huggingface-hub	0.29.3	1	11
humanfriendly	10	1	11
humanize	4.15.0	1	11
hyperframe	6.1.0	1	11
idna	3.1	1	11
igraph	1.0.0	1	11
ImageIO	2.37.3	1	11
immutables	0.21	1	11
importlib_metadata	8.5.0	1	11
importlib_resources	6.5.2	1	11
inflection	0.5.1	1	11
iniconfig	2.3.0	1	11
invoke	3.0.3	1	11
ipython	9.13.0	1	11
ipython_pygments_lexers	1.1.1	1	11
ipywidgets	8.1.8	1	11
isal	0.0.0	1	11
jedi	0.20.0	1	11
Jinja2	3.1.6	1	11
jiter	0.14.0	1	11
jmespath	1.1.0	1	11
joblib	1.5.3	1	11
jsonpatch	1.33	1	11
jsonpointer	3.0.0	1	11
jsonschema	4.23.0	1	11
jsonschema-specifications	2025.9.1	1	11
jupyter_client	8.8.0	1	11
jupyter_core	5.9.1	1	11
jupyterlab_pygments	0.3.0	1	11
jupyterlab_widgets	3.0.16	1	11
kaleido	1.2.0	1	11
kb_python	0.29.5	1	11
kiwisolver	1.5.0	1	11
kubernetes	32.0.1	1	11
langchain	0.3.20	1	11
langchain-chroma	0.2.2	1	11
langchain-community	0.3.19	1	11
langchain-core	0.3.45	1	11
langchain-openai	0.3.8	1	11
langchain-text-splitters	0.3.6	1	11
langgraph	0.3.11	1	11
langgraph-checkpoint	2.0.20	1	11
langgraph-checkpoint-sqlite	2.0.6	1	11
langgraph-prebuilt	0.1.3	1	11
langgraph-sdk	0.1.57	1	11
langsmith	0.3.15	1	11
Lazify	0.4.0	1	11
lazy-loader	0.5	1	11
ldp	0.46.0	1	11
legacy-api-wrap	1.5	1	11
leidenalg	0.11.0	1	11
limits	5.8.0	1	11
linecache2	1.0.0	1	11
litellm	1.83.10	1	11
literalai	0.1.201	1	11
llama-index-core	0.14.20	1	11
llama-index-embeddings-huggingface	0.7.0	1	11
llama-index-embeddings-openai	0.6.0	1	11
llama-index-instrumentation	0.5.0	1	11
llama-index-workflows	2.19.0	1	11
llvmlite	0.47.0	1	11
logistro	2.0.1	1	11
logmuse	0.3.0	1	11
loompy	3.0.8	1	11
lxml	6.1.0	1	11
lzstring	1.0.4	1	11
Markdown	3.10.2	1	11
markdown-it-py	3.0.0	1	11
MarkupSafe	3.0.3	1	11
marshmallow	3.26.1	1	11
matplotlib	3.10.1	1	11
matplotlib-inline	0.2.1	1	11
mccabe	0.7.0	1	11
mcp	1.27.0	1	11
mdurl	0.1.2	1	11
MedPy	0.5.2	1	11
mergedeep	1.3.4	1	11
mistune	3.2.0	1	11
mkdocs	1.6.0	1	11
mkdocs-autorefs	1.4.4	1	11
mkdocs-get-deps	0.2.2	1	11
mkdocs-material	9.5.0	1	11
mkdocs-material-extensions	1.3.1	1	11
mkdocstrings	0.28.0	1	11
mkdocstrings-python	1.16.0	1	11
mmh3	5.1.0	1	11
monotonic	1.6	1	11
mpmath	1.3.0	1	11
msgpack	1.1.2	1	11
msgpack-numpy	0.4.8	1	11
multidict	6.1.0	1	11
multiqc	1.21	1	11
munkres	1.1.4	1	11
mypy	1.3.0	1	11
mypy-extensions	1.0.0	1	11
mysql-connector-python	9.7.0	1	11
narwhals	2.19.0	1	11
natsort	8.4.0	1	11
nbclient	0.10.4	1	11
nbconvert	7.17.1	1	11
nbformat	5.10.4	1	11
nest-asyncio	1.6.0	1	11
networkx	3	1	11
ngs-tools	1.8.6	1	11
nibabel	5.4.2	1	11
nltk	3.9.4	1	11
nnunet	1.7.1	1	11
numba	0.65.0	1	11
numcodecs	0.16.5	1	11
numpy	2.4.4	1	11
numpy-groupies	0.11.3	1	11
oauthlib	3.2.2	1	11
onnxruntime	1.21.0	1	11
openai	2.24.0	1	11
opentelemetry-api	1.41.0	1	11
opentelemetry-exporter-otlp-proto-common	1.31.0	1	11
opentelemetry-exporter-otlp-proto-grpc	1.31.0	1	11
opentelemetry-exporter-otlp-proto-http	1.41.0	1	11
opentelemetry-instrumentation	0.52b0	1	11
opentelemetry-instrumentation-agno	0.58.1	1	11
opentelemetry-instrumentation-alephalpha	0.58.1	1	11
opentelemetry-instrumentation-anthropic	0.58.1	1	11
opentelemetry-instrumentation-asgi	0.52b0	1	11
opentelemetry-instrumentation-bedrock	0.58.1	1	11
opentelemetry-instrumentation-chromadb	0.58.1	1	11
opentelemetry-instrumentation-cohere	0.58.1	1	11
opentelemetry-instrumentation-crewai	0.58.1	1	11
opentelemetry-instrumentation-fastapi	0.52b0	1	11
opentelemetry-instrumentation-google-generativeai	0.58.1	1	11
opentelemetry-instrumentation-groq	0.58.1	1	11
opentelemetry-instrumentation-haystack	0.58.1	1	11
opentelemetry-instrumentation-lancedb	0.58.1	1	11
opentelemetry-instrumentation-langchain	0.58.1	1	11
opentelemetry-instrumentation-llamaindex	0.58.1	1	11
opentelemetry-instrumentation-logging	0.62b0	1	11
opentelemetry-instrumentation-marqo	0.58.1	1	11
opentelemetry-instrumentation-mcp	0.58.1	1	11
opentelemetry-instrumentation-milvus	0.58.1	1	11
opentelemetry-instrumentation-mistralai	0.58.1	1	11
opentelemetry-instrumentation-ollama	0.58.1	1	11
opentelemetry-instrumentation-openai	0.58.1	1	11
opentelemetry-instrumentation-openai-agents	0.58.1	1	11
opentelemetry-instrumentation-pinecone	0.58.1	1	11
opentelemetry-instrumentation-qdrant	0.58.1	1	11
opentelemetry-instrumentation-redis	0.62b0	1	11
opentelemetry-instrumentation-replicate	0.58.1	1	11
opentelemetry-instrumentation-requests	0.62b0	1	11
opentelemetry-instrumentation-sagemaker	0.58.1	1	11
opentelemetry-instrumentation-sqlalchemy	0.62b0	1	11
opentelemetry-instrumentation-threading	0.62b0	1	11
opentelemetry-instrumentation-together	0.58.1	1	11
opentelemetry-instrumentation-transformers	0.58.1	1	11
opentelemetry-instrumentation-urllib3	0.62b0	1	11
opentelemetry-instrumentation-vertexai	0.58.1	1	11
opentelemetry-instrumentation-voyageai	0.58.1	1	11
opentelemetry-instrumentation-watsonx	0.58.1	1	11
opentelemetry-instrumentation-weaviate	0.58.1	1	11
opentelemetry-instrumentation-writer	0.58.1	1	11
opentelemetry-proto	1.31.0	1	11
opentelemetry-sdk	1.41.0	1	11
opentelemetry-semantic-conventions	0.62b0	1	11
opentelemetry-semantic-conventions-ai	0.5.1	1	11
opentelemetry-util-http	0.52b0	1	11
orjson	3.10.15	1	11
overrides	7.7.0	1	11
packaging	25	1	11
paginate	0.5.7	1	11
pandas	2.3.3; 2.0.0	2	11
pandocfilters	1.5.1	1	11
paramiko	4.0.0	1	11
parso	0.8.7	1	11
pathspec	1.0.4	1	11
patsy	1.0.2	1	11
peppy	0.40.7	1	11
pexpect	4.9.0	1	11
pillow	11.3.0	1	11
pip	26.0.1	1	11
platformdirs	4.9.6	1	11
plotly	6.6.0	1	11
pluggy	1.6.0	1	11
pooch	1.9.0	1	11
posthog	3.20.0	1	11
prompt_toolkit	3.0.52	1	11
propcache	0.3.0	1	11
proto-plus	1.27.2	1	11
protobuf	5.29.3	1	11
psutil	7.2.2	1	11
ptyprocess	0.7.0	1	11
PuLP	2.8.0	1	11
pure_eval	0.2.3	1	11
pyaml_env	1.2.2	1	11
pyasn1	0.6.1	1	11
pyasn1_modules	0.4.1	1	11
pybiomart	0.2.0	1	11
pycodestyle	2.10.0	1	11
pycparser	2.22	1	11
pydantic	2.12.5	1	11
pydantic-settings	2.8.1	1	11
pydantic_core	2.41.5	1	11
pydicom	3.0.2	1	11
pyflakes	3.0.1	1	11
Pygments	2.19.1	1	11
PyJWT	2.12.1	1	11
pymdown-extensions	10.21.2	1	11
Pympler	1.1	1	11
PyNaCl	1.6.2	1	11
pynndescent	0.6.0	1	11
pyOpenSSL	26.0.0	1	11
pyparsing	3.2.1	1	11
PyPDF2	3.0.1	1	11
PyPika	0.48.9	1	11
pyproject_hooks	1.2.0	1	11
pysam	0.23.3	1	11
pysftp	0.2.9	1	11
PySocks	1.7.1	1	11
pytest	9.0.3	1	11
pytest-asyncio	1.3.0	1	11
pytest-timeout	2.4.0	1	11
python-dateutil	2.9.0.post0	1	11
python-dotenv	1.0.1	1	11
python-engineio	4.13.1	1	11
python-gdcm	3.2.2	1	11
python-multipart	0.0.26	1	11
python-socketio	5.16.1	1	11
pytz	2026.1.post1	1	11
pyu2f	0.1.5	1	11
PyYAML	6.0.2	1	11
pyyaml_env_tag	1.1	1	11
pyzmq	27.1.0	1	11
referencing	0.37.0	1	11
regex	2024.11.6	1	11
requests	2.32.3	1	11
requests-cache	1.3.1	1	11
requests-oauthlib	2.0.0	1	11
requests-toolbelt	1.0.0	1	11
reretry	0.11.8	1	11
rich	13.9.4	1	11
rich-click	1.9.7	1	11
rpds-py	0.30.0	1	11
rsa	4.9	1	11
ruffus	2.8.4	1	11
s3transfer	0.16.0	1	11
safetensors	0.7.0	1	11
scanpy	1.11.5; 1.9.8	2	11
scikit-image	0.26.0	1	11
scikit-learn	1.8.0; 1.7.2	2	11
scipy	1.17.1	1	11
scverse-misc	0.0.3	1	11
seaborn	0.13.2; 0.12.1	2	11
sentence-transformers	5.4.1	1	11
session-info	1.0.0	1	1
session-info2	0.4.1	1	11
setuptools	81.0.0	1	11
shellingham	1.5.4	1	11
shortuuid	1.0.13	1	11
simple-websocket	1.1.0	1	11
simpleitk	2.5.4	1	11
simplejson	3.20.2	1	11
six	1.17.0	1	11
slack_sdk	3.41.0	1	11
smart_open	7.5.1	1	11
smmap	5.0.3	1	11
snakemake	9.16.3	1	11
snakemake-interface-common	1.23.0	1	11
snakemake-interface-executor-plugins	9.4.0	1	11
snakemake-interface-logger-plugins	2.0.1	1	11
snakemake-interface-report-plugins	1.3.0	1	11
snakemake-interface-scheduler-plugins	2.0.2	1	11
snakemake-interface-storage-plugins	4.4.1	1	11
sniffio	1.3.1	1	11
soupsieve	2.8.3	1	11
spectra	0.0.11	1	11
SQLAlchemy	2.0.39	1	11
sqlmodel	0.0.30	1	11
sse-starlette	3.3.4	1	11
stack-data	0.6.3	1	11
starlette	0.46.1	1	11
statsmodels	0.14.6	1	11
stdlib-list	0.12.0	1	1
sympy	1.13.3	1	11
syncer	2.0.3	1	11
tabulate	0.10.0	1	11
tenacity	9.0.0	1	11
termcolor	3.3.0	1	11
texttable	1.7.0	1	11
threadpoolctl	3.6.0	1	11
throttler	1.2.2	1	11
tifffile	2026.3.3	1	11
tiktoken	0.12.0	1	11
tinycss2	1.4.0	1	11
tinytag	2.2.1	1	11
tokenizers	0.22.2	1	11
toml	0.10.2	1	11
tomli	2.4.1	1	11
torch	2.11.0	1	11
torchtext	0.18.0	1	11
torchvision	0.26.0	1	11
tornado	6.5.5	1	11
tqdm	4.67.3	1	11
traceback2	1.4.0	1	11
traceloop-sdk	0.58.1	1	11
traitlets	5.14.3	1	11
transformers	4.48.1	1	11
typer	0.15.2	1	11
typer-slim	0.15.2	1	11
typing-inspect	0.9.0	1	11
typing-inspection	0.4.2	1	11
typing_extensions	4.15.0	1	11
tzdata	2026.1	1	11
ubiquerg	0.9.3	1	11
umap-learn	0.5.12	1	11
unicodedata2	17.0.1	1	11
unittest2	1.1.0	1	11
url-normalize	3.0.0	1	11
urllib3	2.3.0	1	11
uvicorn	0.34.0	1	11
uvloop	0.21.0	1	11
watchdog	6.0.0	1	11
watchfiles	1.0.4	1	11
wcwidth	0.7.0	1	11
webencodings	0.5.1	1	11
websocket-client	1.8.0	1	11
websockets	15.0.1	1	11
wheel	0.45.1	1	11
widgetsnbextension	4.0.15	1	11
wrapt	1.17.2	1	11
wsproto	1.3.2	1	11
xopen	2.0.2	1	11
yarl	1.18.3	1	11
yte	1.9.4	1	11
zarr	2.18.7	1	11
zipp	3.21.0	1	11
zlib-ng	0.0.0	1	11
zope.event	6.1	1	11
zope.interface	8.0.1	1	11
zstandard	0.23.0	1	11
zstd	1.5.7.3	1	11
