## Supplementary Table 4 for "FlowBench: separating planning, fault recovery and interpretation in agentic bioinformatics"

model	provider	family	tier	input_per_1k	output_per_1k	pricing_as_of
gpt-3.5-turbo	openai	gpt-3.5	legacy	0.0005	0.0015	2026-05
gpt-4.1	openai	gpt-4.1	current	0.002	0.008	2026-05
gpt-4.1-mini	openai	gpt-4.1	current	0.0004	0.0016	2026-05
gpt-4o	openai	gpt-4o	legacy	0.0025	0.01	2026-05
gpt-4o-mini	openai	gpt-4o	legacy	0.00015	0.0006	2026-05
gpt-5.4	openai	gpt-5.4	current	0.0025	0.015	2026-05
gpt-5.4-mini	openai	gpt-5.4	current	0.00075	0.0045	2026-05
gpt-5.4-nano	openai	gpt-5.4	current	0.0002	0.00125	2026-05
gpt-5.4-pro	openai	gpt-5.4	current	0.03	0.18	2026-05
gpt-5.5	openai	gpt-5.5	current	0.003	0.018	2026-05
gpt-5.5-pro	openai	gpt-5.5	current	0.035	0.21	2026-05
o3	openai	o-series	current	0.002	0.008	2026-05
claude-opus-4-1	anthropic	claude-opus-4	legacy	0.015	0.075	2026-05
claude-opus-4-5	anthropic	claude-opus-4	current	0.005	0.025	2026-05
claude-opus-4-6	anthropic	claude-opus-4	current	0.005	0.025	2026-05
claude-opus-4-7	anthropic	claude-opus-4	current	0.005	0.025	2026-05
claude-sonnet-4-6	anthropic	claude-sonnet-4	current	0.003	0.015	2026-05
gemini-2.5-flash	google	gemini-2.5	current	0.0003	0.0025	2026-05
gemini-2.5-flash-lite	google	gemini-2.5	current	0.0001	0.0004	2026-05
gemini-2.5-pro	google	gemini-2.5	current	0.00125	0.01	2026-05
gemini-3.1-flash-lite	google	gemini-3	current	0.0001	0.0004	2026-05
gemini-3.1-pro-preview	google	gemini-3	preview	0.002	0.012	2026-05
gemini-3.5-flash	google	gemini-3.5	current	0.00075	0.0045	2026-05
